# Collective Microbial Effects Drive Toxin Bioremediation and Enable Rational Design

**DOI:** 10.1101/2025.03.28.645802

**Authors:** Mahmoud Yousef, Kiseok Keith Lee, Jonathan Tang, Vasileios Charisopoulos, Rebecca Willett, Seppe Kuehn

## Abstract

The metabolic activity of microbial communities is essential for host and environmental health, influencing processes from immune regulation to bioremediation. Given this importance, the rational design of microbiomes with targeted functional properties is an important objective. Designing microbial consortia with targeted functions is challenging due to complex community interactions and environmental heterogeneity. Community-function landscapes address this challenge by statistically inferring impacts of species presence or absence on function. Similar to fitness landscapes, community-function landscapes are shaped by both additive effects and interactions (epistasis) among species that influence function. Here, we apply the community-function landscape approach to design synthetic microbial consortia to degrade the toxic environmental contaminant bisphenol-A (BPA). Using synthetic communities of BPA-degrading isolates, we map community-function landscapes across increasing BPA concentrations, where higher BPA means greater toxicity. As toxicity increases, so does epistasis, indicating that collective effects become more important in degradation. Further, we leverage landscapes to rationally design communities with predictable BPA degradation dynamics *in vitro*. Remarkably, designed synthetic communities are able to remediate BPA in contaminated soils. Our results demonstrate that toxicity can drive epistatic interactions in community-function landscapes and that these landscapes can guide microbial consortia design for bioremediation.
