## Supplemental Table 2 for "Collective Microbial Effects Drive Toxin Bioremediation and Enable Rational Design"

### Sheet: Sheet1
Soil Sample	Site Name	Latitude	Longitude	Date Sampled	Sampling Details
Soil 1	Bedford 1	41.7619	-87.8386	2022-10-05	Soil from bank of running wastewater from plastic manufacturing plant before feeding into river
Soil 2	Bridgeport 1	41.8267	-87.6571	2022-10-17	Soil from recycling center, on the rivershore downstream of plastic manufacturing plant
Soil 3	Park 571	41.8434	-87.6636	2022-10-17	Liquid and slurry sample from shore of river downstream from manufacturing plant and recycling center
Soil 4	Alsip 1	41.6554	-87.7375	2022-10-17	Soil from forest upstream of manufacturing plant and recycling center
Soil 5	Bedford 6	41.762	-87.8349	2022-10-17	Soil further up the bank of running wastewater from plastic manufacturing plant before dumping into river
Soil 6	LaBaghWoods-240826-1	41.9778	-87.7425	2024-08-26	Forest soil sample
Soil 7	Orland-240826-1	41.5719	-87.8699	2024-08-27	Grassland soil sample
