## Supplemental Table 3 for "Collective Microbial Effects Drive Toxin Bioremediation and Enable Rational Design"

### Sheet: Sheet1
Strain	Genus	Species	16S Sequence
CL007	Cedecea	Cedecea lapagei	ATGCTACGCGAAGAACCTTACCTACTCTTGACNTCCAANAACTTATCAGAGATGCTTTGGTGCCTTCGGGAACTCTGAGACAGGTGCTGCATGGNTGTCGTCAGCTCGTGTTGTGAAATGTTGGGTTAAGTCCCGCAACNAGCGCAACCCTTATCCTTTGTTGCCAGCGNTTCGGNCGGGAACTCAAAGGAGACTGCCNGTGATAAACTGGAGGAAGGTGGGGATGACGTCNAGTCATCNTGGCCCTTACNAGTANGGCTACACACNTGCTACAATGGCNCATACNAAGAGAACCGACCTCNCGAGAGCAAGCGGACCTCATAAAGTGCGTCNTAGACCGGATTGGAGTCTGCAACTC
SA011	Sphingobium	Sphingobium abikonense	TAGGCTCAGAACGAACGCTGGCGGCATGCCTAATACATGCAAGTCGAACGAGATCTTCGGATCTAGTGGCGCACGGGTGCGTAACGCGTGGGAATCTGCCCTTGGGTTCGGAATAACAGTTGGAAACGACTGCTAATACCGGATGATGACGAAAGTCCAAAGATTTATCGCCCAAGGATGAGCCCGCGTAGGATTAGCTAGTTGGTGGGGTAAAGGCCTACCAAGGCGACGATCCTTAGCTGGTCTGAGAGGATGATCAGCCACACTGGGACTGAGACACGGCCCAGACTCCTACGGGAGGCAGCAGTAGGGAATATTGGACAATGGGGGCAACCCTGATCCAGCAATGCCGCGTGAGTGATGAAGGCCTTAGKGKTGTARWGCWSYTCTAYYMSSSRK…
AX023	Achromobacter	Achromobacter xylosoxidans	ATGTGGATTAATTCGATGCAACGCGAAAAACCTTACCTACCCTTGACATGTCTGGAATTCCGAAGAGATTTGGAAGTGCTCGCAAGAGAACNGGAACACAGGTGCTGCATGGCTGTCGTCAGCTCGTGTCGTGAGATGTTGGGTTAAGTCCCGCAACGAGCGCAACCCTTGTCATTAGTTGCTACGAAAGGGCACTCTAATGAGACTGCCGGTGACAAACCGGAGGAAGGTGGGGATGACGTCAAGTCCTCATGGCCCTTATGGGTAGGGCTTCACACGTCATACAATGGTCGGGACAGAGGGTCGCCAACCCGCGAGGGGGAGCCAATCCCAGAAACCCGATCGTAGTCCGGATCGCAGTCTGCAACTCGACTGCGTGAAGTCGGAATCGCTAGTAAT…
SY024	Shinella	Shinella yambaruensis	TTACCCCNGNTGGTGAAACCCCNGGTGTCNCCTTTTTCCCTTGGCGGTTGGNGTAACGGCCTCGGATTAAACCAACTCCCNAGGTGNGAGGGGNGGGGGGGNCAAGGCCCAGGGACGGATTTANCGTTGCCCGGTGATTCGCGGATACNAGNGAATTCAACTTTCNGCACTCGAAGTGCAGAGTNCCATTCTAAATTAGAAGGNTTTTGGAAATTAACTTTACATTGNTGTCTCGGTGCCCANTGTCACCACCAATGTAGCAAGGTATAGCCCAACCGCTAAGGGCCCAAGGGANTTGANGTTATTCCCTCCTTCCTTCCGGCTTATCACCGGCNGTCCCCTNAGAGTACCCAANTNAATGCTGGCAACTAANGGCGAGGGTTGCGCTCGNTGCGGGAC…
SG037	Sphingobium	Sphingobium guillouiae	NAGTTTGATCATGGCTCAGAACGAACGCTGGCGGCATGCCTAATACATGCAAGTCGAACGAGATCTTCGGATCTAGTGGCGCACGGGTGCGTAACGCGTGGGAATCTGCCCTTGGGTTCGGAATAACAGTTGGAAACGACTGCTAATACCGGATGATGACGAAAGTCCAAAGATTTATCGCCCAAGGATGAGCCCGCGTAGGATTAGCTAGTTGGTGGGGTAAAGGCCTACCAAGGCGACGATCCTTAGCTGGTCTGAGAGGATGATCAGCCACACTGGGACTGAGACACGGCCCAGACTCCTACGGGAGGCAGCAGTAGGGAATATTGGACAATGGKGGCAACCCTGATCCAGCARTGCCGCGKGRKKGATGAWGRCSKYAKKRKKGTWRWRMWSYTC…
AH044	Aeromonas	Aeromonas hydrophila	ACTGCCGGTGATAAACCGGAGGAAGGTGGGGATGACNTCAANTCNTCNTGGCCCTTACAGCCAGGGCTCCCCACNTGCTACAATGGCGCGTACANAGGGTTGCACGCTANCNATAGTGAGCNAATCCCAAAAAGCGCGTCNTANTCCGGATCGNANTCTGCAACTCNACTCCNTGAAGTCGGAATCNCTNGTAATCNCAAATCAAAATGTTGCGGTGAATACNTTCCCGGGCCTTGTACACACCGCCCGTCACACCATGGGAGTGGGTTGCACCAGAANTAGATAGCTTAACCTTCGGNAGGGCNTTTACCACGGNNTGATTCATGACTGGGGTGAAGTCAAA
AT060	Acinetobacter	Acinetobacter tibetenis	GACATCGTTTACGGCRTGGACTACCAGGGTATCTAATCCTGTTTGCTCCCCAYGCTTTCGYACCTSAGCGTCAGTMTTNGGCCAGANGGCYGCCTTCGCCAYCGGTATTCCTCCAGATCTCTACGCATTTCACCGCTACACCTGGAATTCTACCMYCCTCTMCMAKACTCTAGCTGANCAGTWTYRAATGCAATTCCYARGTTRAGCYCRGGGATTTCACATCNNACTTAWYCARCCGCCTRCGYRCGCTTTACGCCCAGTAANTCCGATTAACGCTNGCACCCTCYGTATTACCGCGGCTGCTGGCACRGAGTTAGCCGGTGCTTMTTCTGCGAGTAaCGTCACTATSCANTAGTATTAGTACTANNANCCTCCTCCTCNNTTAAAGTGCTTTACAAC…
EA077	Enterobacter	Enterobacter asburiae	CAATTGCTNAGGTTATTAAGCTCANCCCTTCCTCCCCGNTNAAAGGCTTTACAACCCGAAGGCCTTCTTCCTACACNCGGCATGGCTGCATCAGGCTTGCGCCCATTGTGCAANATTCCCCACTGCTGCCTCCCGTAGGAGTCTGGACCGTGTCTCAGTTCCAGTGTGGCTGGTCATCCTCTCAGACCAGCTANGGATCGTCGCCTWGGTGAGCCNTTACCCCACCWACTASCTAATCCGANCTGGGCNCATCTGATGGCANNAGGCCCGAAGGTCCCCTGCTTTGGNCTTGNGANNTTATGCGGTATTAGCTNCCGTTTCCAGNAGTTATCCCCCWCNANCAGGCAGATTCCNAGACATTACTCACCCGTCCGCCGCTCNTCANCCAA
NS98	Novosphingobium	Novosphingobium silvae	GGCTACGCCCATGTTCTCACTGAACTGCCCCCAGCGACCTCTCGACGCCGATATCGACGATCTGCTGCCCATTCAACTTCGAAAAACACGCCTGACCCGCCGACGTCGTCGCGGTGGCCTGTCTCGTCCAGCGTCAATTATGATGGCCGCACTGCCTCCGGAAGCAACGTGCTACGAAATGCGCGCTTACGCATTGTGACTGTAATCATCGACTTCGATCAGCGCGAGGATCGCGCCCGTCGCCCGATCCTGCGCGACGAAATTAACGATTTTCTGCGAGAACGCGTTGCGATCGGAGTGACGGGATTTTCGCAANGGGTTTGTGGGGGCCTTGAGCAAAGCACCCATCGCCACCTGCGCGTGAATGCGGCAATGGGGCAGGGCCCGTTCCAAAGCGAT…
NL99	Novosphingobium	Novosphingobium lindaniclasticum	GTTTGATCATGGCTCAGAACGAACGCTGGCGGCATGCCTAACACATGCAAGTCGAACGAGACTTTCGGGTCTAGTGGCGCACGGGTGCGTAACGCGTGGGAATCTGCCCTTGGGTTCGGAATAACAGTGAGAAATTACTGCTAATACCGGATGATGTCTTCGGACCAAAGATTTATCGCCCAGGGATGAGCCCGCGTAGGATAGCTAGTTGGTGGGGTAATGGCCTACCAAGGCGACGATCCTTAGCTGGTCTGAGAGGATGATCAGCCACACTGGGACTGAGACACGGCCCAGACTCCTACGGGAGGCAGCAGTGGGGAATATTGGACAATGGGCGCAAGCCTGATCCAGCAATGCCGCGTGAGTGATGAAGGCCTTAGGGTTGTAAAGCTCTTTTAC…
SA100	Sphingobium	Sphingobium abikonense	CATGTTCTCACTGAACTGCCCCAGCGACCTCTCGACGCCGATATCGACGATCTGCTGCCATTCAACTTCGAAAAACACGCCTGACCCGCGACGTCGTCGCGGTGGCCTGTCTCGTCCAGCGTCAATTATGATGGCCGCACTGCCTCCGGAAGCAACGTGCTACGAAATGCGCGCTTACGCATTGTGACTGTAATCATCGACTTCGATCAGCGCGAGGATCGCGCCCGTCGCCCGATCCTGCGCGACGAAATTAACGNTTTTCTGCGAGAACGCGTTGCGATCGGAGTGACGGGNTTTTCGCAATGGNTTTGTGGGGCCCTNNANCAAAGCACCCCATCNCCACCTGCGCGTGANNGCGGCAATGGGNCAGGNCCCGTTCAAAAGCGATCAGCATCGCAG…
SA101	Sphingobium	Sphingobium abikonense	TGGCTCAGAACGAACGCTGGCGGCATGCCTAATACATGCAAGTCGAACGAGATCTTCGGATCTAGTGGCGCACGGGTGCGTAACGCGTGGGAATCTGCCCTTGGGTTCGGAATAACAGTTGGAAACGACTGCTAATACCGGATGATGACGAAAGTCCAAAGATTTATCGCCCAAGGATGAGCCCGCGTAGGATTAGCTAGTTGGTGGGTAAAGGCCTACCAAGGCGACGATCCTTAGCTGGTCTGAGAGGATGATCAGCCACACTGGGACTGAGACACGGCCCAGACTCCTACGGGAGGCAGCAGTAGGGAATATTGGACAATGGGGGCAACCCTGATCCAGCAATGCCGCGTGAGTGATGAAGGCCTTAGGGTTGTAAAGCTCTTTTACCCGGGATGA…
NL102	Novosphingobium	Novosphingobium lindaniclasticum	TGGCTCAGAACGAACGCTGGCGGCATGCCTAATACATGCAAGTCGAACGAGATCTTCGGATCTAGTGGCGCACGGGTGCGTAACGCGTGGGAATCTGCCCTTGGGTTCGGAATAACAGTGAGAAATTACTGCTAATACCGGATGATGTCTTCGGACCAAAGATTTATCGCCCAGGGATGAGCCCGCGTAGGATTAGCTAGTTGGTGGGGTAATGGCCTACCAAGGCGACGATCCTTAGCTGGTCTGAGAGGATGATCAGCCACACTGGGACTGAGACACGGCCCAGACTCCTACGGGAGGCAGCAGTGGGGAATATTGGACAATGGGCGCAAGCCTGATCCAGCAATGCCGCGTGAGTGATGAAGGCCTTAGGGTTGTAAAGCTCTTTTACCCGGGATG…
PO109	Pseudomonas	Pseudomonas oleovorans	TGCTCCTTGATTAGCGGCGGACGGGTGAGTAATGCCTAGGAATCTGCCTGGTAGTGGGGGATAACGTCCGGAAACGGGCGCTAATACCGCATACGTCCTACGGGAGAAAGCAGGGGACCTTCGGGCCTTGCGCTATCAGATGAGCCTAGGTCGGATTAGCTAGTTGGTGAGGTAATGGCTCACCAAGGCGACGATCCGTAACTGGTCTGAGAGGATGATCAGTCACACTGGAACTGAGACACGGTCCAGACTCCTACGGGAGGCAGCAGTGGGGAATATTGGACAATGGGCGAAAGCCTGATCCAGCCATGCCGCGTGTGTGAAGAAGGTCTTCGGATTGTAAAGCACTTTAAGTTGGGAGGAAGGGCATTAACCTAATACGTTAGTGTTTTGACGTTA…
NG110	Novosphingobium	Novosphingobium gossypii	GTTTGAACATGGCTCAGAACGAACGCTGGCGGCATGCCTAACACATGCAAGTCGAACGAGACCTTCGGGTCTAGTGGCGCACGGGTGCGTAACGCGTGGGAATCTGCCCTTGGGTTCGGAATAACAGTGAGAAATTACTGCTAATACCGGATGATGTCTTCGGACCAAAGATTTATCGCCCAGGGATGAGCCCGCGTAGGATTAGCTAGTTGGTGGGGTAATGGCCTACCAAGGCGACGATCCTTAGCTGGTCTGAGAGGATGATCAGCCACACTGGGACTGAGACACGGCCCAGACTCCTACGGGAGGCAGCAGTGGGGAATATTGGACAATGGGCGCAAGCCTGATCCAGCAATGCCGCGTGAGTGATGAAGGCCTTAGGGTTGTAAAGCTCTTTTA…
PP112	Pseudomonas	Pseudomonas putida	TGGCTCAGAACGAACGCTGGCGGCATGCCTAATACATGCAAGTCGAATGACGGGAGCTTGCTCCTTGATTCAGCGGCGGACGGGTGAGTAATGCCTAGGAATCTGCCTGGTAGTGGGGGACAACGTTTCGAAAGGAACGCTAATACCGCATACGTCCTACGGGAGAAAGCAGGGGACTTTCGGGCCTTGCGCTATCAGATGAGCCTAGGTCGGATTAGCTAGTTGGTGGGGTAATGGCTCACCAAGGCGACGATCCGTAACTGGTCTGAGAGGATGATCAGTCACACTGGAACTGAGACACGGTCCAGACTCCTACGGGAGGCAGCAGTGGGGAATATTGGACAATGGGCGAAAGCCTGATCCAGCCATGCCGCGTGTGTGAAGAAGGTCTTCGGATTG…
